# Mutations in severe human H5N1 cases facilitate evasion from human mucus and antivirals

**DOI:** 10.64898/2026.07.28.740943

**Authors:** Ksenia Sukhova, Jiayun Yang, Antonio Di Maio, Jin Yu, Maria R. Oliveira, Hannah Hens, Jean-Remy Sadeyen, Sareeta Bagri, Sam Jones, Jack A. Hassard, Joelle Mettier, Jie Zhou, Apoorva D. Srivastava, Naina Mathur, Benjamin Schumann, Stuart M. Haslam, Munir Iqbal, Yan Liu, Thomas P. Peacock, Wendy S. Barclay, Hannah Klim

**Affiliations:** Department of Infectious Disease, Imperial College London, Exhibition Rd, London, United Kingdom, SW7 2AZ; The Pirbright Institute, Ash Rd, Woking, United Kingdom GU24 0NF; Department of Metabolism, Digestion and Reproduction, Imperial College London, Hammersmith Hospital, Du Cane Road, London, United Kingdom, W12 0NN; Department of Life Sciences, Imperial College London, Exhibition Rd, London, United Kingdom, SW7 2AZ; Department of Chemistry, Imperial College London, London, United Kingdom, W12 0BZ; Chemical Glycobiology Laboratory, The Francis Crick Institute, London, United Kingdom, NW1 1AT; Faculty of Chemistry and Food Chemistry, TUD Dresden University of Technology, 01062 Dresden, Germany

## Abstract

In late 2024, two individuals in Canada and the United States were treated in intensive care for acute respiratory distress caused by infection with the avian Influenza A Virus H5N1 2.3.4.4b genotype D1.1. Viral sequence data obtained from sampling these patients indicated mixed alleles at haemagglutinin (HA) positions 190 and 226. Mutations at these positions are key determinants of HA usage of α2,6-linked sialic acids (SA), the most abundant influenza receptors in human upper respiratory tracts. Thus, these mutations raised concerns about human adaptation and pandemic potential of the H5N1 virus. In this study, we investigated the impact of the mutations at residues 190 and 226 in H5 HA. We studied the receptor binding properties, cell entry phenotypes and fitness impacts of the mutations using recombinant proteins, pseudotyped lentiviruses, and in the context of influenza viruses using reverse genetics. The mutations did not confer any detectable α2,6-linked sialic acid receptor usage either alone or in combination. Rather, viruses carrying these mutations exhibit weakened binding towards α2,3-linked sialic acid receptors. This correlated with an enhanced capacity to evade human airway mucus, and a reduced susceptibility to oseltamivir and zanamivir. This research underscores that in addition to the way HA interacts with SA as entry receptors, other factors that impact the HA/NA balance might influence the evolutionary trajectory of a zoonotic virus in the human respiratory tract. This study presents a new paradigm for the evolutionary drivers of HA, where reduced sialic acid binding can serve as an advantage for escape from host barriers and antivirals.
