## Supplementary Data File 1 for "Mutations in severe human H5N1 cases facilitate evasion from human mucus and antivirals"

### Sheet: Probe list
List of glycan probes and their sequences
No	Probe	Structure
1	LNT	#VALUE!
2	ADS_25	#VALUE!
3	ADS_63	#VALUE!
4	LNnT	#VALUE!
5	ADS_19	#VALUE!
6	ADS_28	#VALUE!
7	ADS_61	#VALUE!
8	LSTb	#VALUE!		No.		Glycan Epitope
9	LSTc	#VALUE!		1–7		NonSia controls (LacNAc Type 1 and Type 2)
10	ADS_27	#VALUE!		8–12		α2-6 Sialylated (NeuAc) - Type 2
11	ADS_55	#VALUE!		13–18		α2-3 Sialylated (NeuAc) - Type 1
12	ADS_67	#VALUE!		19–26		α2-3 Sialylated (NeuAc) - Type 2
13	HZC-13	#VALUE!		27–29		α2-3 Sialylated (NeuAc) - Sialyl Lewis x (SLex)
14	LSTa	#VALUE!		30–39		α2-3 Sialylated (NeuGc)
15	ADS_21	#VALUE!		40–45		Sda antigen (Neu5Ac)
16	ADS_45	#VALUE!		46–51		Sda antigen (Neu5Gc)
17	ADS_58	#VALUE!		52–54		Sulphated Sialyl glycans
18	ADS_69	#VALUE!
19	HZC-17	#VALUE!
20	LSTd	#VALUE!
21	ADS_26	#VALUE!
22	ADS_53	#VALUE!
23	ADS_65	#VALUE!
24	HZC-26	#VALUE!
25	HZC-28	#VALUE!
26	HZC-32	#VALUE!
27	Slex	#VALUE!
28	HZC-30	#VALUE!
29	HZC-34	#VALUE!
30	HZC-19	#VALUE!
31	HZC-20	#VALUE!
32	HZC-21	#VALUE!
33	HZC-24	#VALUE!
34	HZC-22	#VALUE!
35	HZC-25	#VALUE!
36	HZC-27	#VALUE!
37	HZC-29	#VALUE!
38	HZC-31	#VALUE!
39	HZC-33	#VALUE!
40	HZC-1	#VALUE!
41	HZC-2	#VALUE!
42	HZC-3	#VALUE!
43	HZC-5	#VALUE!
44	HZC-4	#VALUE!
45	HZC-6	#VALUE!
46	HZC-7	#VALUE!
47	HZC-8	#VALUE!
48	HZC-9	#VALUE!
49	HZC-10	#VALUE!
50	HZC-11	#VALUE!
51	HZC-12	#VALUE!
52	GSC-268	#VALUE!
53	GSC-269	#VALUE!
54	GSC-270	#VALUE!
No, Probe position in the array.
FAA, tri-functional Fmoc-Amino-Azido; DH, 1,2-Dihexadecyl-sn-glycero-3-phosphoethanolamine (https://doi.org/10.1101/2023.07.09.548266)
OSp, OCH2‐CH2‐CH2‐N3‐DBCO-DH (https://doi.org/10.1038/s41467-024-51081-7); Cer36, cermide containing 36 carbon atoms.

### Sheet: Results table
Results table of sialyl glycan microarray analysis of BC viruses and HA proteins: fluorescence intensity at 5 fmol/probe spot, the corresponding errors, and relative binding intensity ('matrix')
	BC virus 190E+226Q		BC virus 190E+226H		BC virus 190D+226Q		BC virus 190D+226H			HA BC 190E+226Q		HA BC 190E+226H		HA BC 190D+226Q		HA BC 190D+226H
No	Scorea	Errorb	Scorea	Errorb	Scorea	Errorb	Scorea	Errorb		Scorea	Errorb	Scorea	Errorb	Scorea	Errorb	Scorea	Errorb		Relative binding intensity
1	358.5	132.229	161	0	0	171.827	0	16.9706		0	19.799	0	926.31	0	24.5	0	135.057			<10%
2	306	48.0833	349.5	345.775	0	102.53	0	44.5477		0	137.179	0	28.9914	0	50.5	0	277.893			10-30%
3	459.5	178.898	173.5	212.839	15.5	221.324	0	17.6777		0	180.312	168	96.1665	39	83	0	287.792			30-70%
4	944.5	193.04	128.5	3.53553	0	6.36396	0	21.2132		547.5	57.2756	0	209.304	400.5	142.5	195.5	557.907			70-100%
5	206	8.48528	0	202.94	0	14.8492	0	38.8909		0	32.5269	0	21.9203	0	7.5	0	26.8701		100%, the highest binding intensity in each experiment
6	325	96.1665	0	10.6066	0	53.7401	0	0		0	100.409	0	65.7609	0	82	0	94.0452
7	183.5	184.555	0	36.0624	43.5	88.3883	0	132.936		0	301.227	0	72.1249	18.5	73.5	0	386.08		a, Fluorescence binding signals are shown as means of duplicate spots at 5 fmol per spot; -, indicates fluorescence intensity less than 1. No Color means no real binding observed.
8	0	21.2132	0	362.746	0	113.137	0	242.538		0	181.726	0	364.867	110.5	6.5	0	91.2168
9	507.5	36.0624	1388	370.524	0	44.5477	1123.5	40.3051		0	106.773	0	48.0833	0	66	0	260.215
10	947.5	0.707107	749.5	48.7904	86.5	297.692	0	77.0746		0	43.8406	0	19.799	137	10	0	285.671
11	1412	8.48528	407.5	109.602	0	45.9619	0	1.41421		0	104.652	0	44.5477	0	71.5	0	255.973		b, Half of the difference of signal intensities of duplicate spots of each glycan probe.
12	2788	376.181	2368	1016.82	200.5	30.4056	98.5	21.9203		0	43.1335	0	49.4975	0	120	0	331.633
13	1776	342.24	2078	462.448	38	121.622	1711	432.749		374.5	140.714	0	96.8736	17.5	35.5	0	62.2254
14	3395.5	366.988	1942.5	191.626	0	7.07107	511.5	79.9031		2141	72.1249	0	71.4178	254	5	0	227.688		No.		Glycan Epitope
15	8827.5	64.3467	6054	46.669	605	73.5391	0	8.48528		4605	82.0244	0	88.3883	170	13	0	79.196		1–7		NonSia controls (LacNAc Type 1 and Type 2)
16	7707	32.5269	3412	384.666	518	97.5807	0	56.5685		3663	217.789	0	46.669	135.5	23.5	0	530.33		8–12		α2-6 Sialylated (NeuAc) - Type 2
17	10059	222.032	4285.5	17.6777	1719	9.89949	141.5	19.0919		6722.5	453.255	0	183.141	160.5	37.5	0	280.014		13–18		α2-3 Sialylated (NeuAc) - Type 1
18	11160.5	212.839	5910	616.597	1708.5	92.631	420.5	95.4594		5348.5	402.344	0	9.19239	0	38	0	222.032		19–26		α2-3 Sialylated (NeuAc) - Type 2
19	4378.5	1427.65	2037	306.884	71	114.551	1103.5	88.3883		2655	213.546	0	36.7696	155.5	17.5	0	77.7817		27–29		α2-3 Sialylated (NeuAc) - Sialyl Lewis x (SLex)
20	3948	1114.4	4389.5	253.851	38	21.2132	663.5	112.43		3224	230.517	0	17.6777	75	37	0	62.2254		30–39		α2-3 Sialylated (NeuGc)
21	7971.5	323.148	2832.5	789.838	139.5	82.7315	4501.5	279.307		16938.5	279.307	0	129.401	653	28	174	19.799		40–45		Sda antigen (Neu5Ac)
22	10108.5	23.3345	4522	113.137	1508.5	72.832	2889	209.304		13138.5	463.155	0	246.78	464.5	31.5	0	454.67		46–51		Sda antigen (Neu5Gc)
23	11364.5	501.339	5992.5	126.572	1544	84.8528	2525.5	64.3467		6129.5	253.851	0	112.43	0	5	0	143.543		52–54		Sulphated Sialyl glycans
24	7358.5	103.945	4875.5	738.927	1164.5	116.673	5035	251.73		11461.5	183.141	0	28.9914	43	37	0	197.99
25	6224	1062.07	4643	840.043	686	18.3848	5888.5	994.899		6953	210.718	0	120.915	27.5	14.5	0	256.68
26	8153	926.31	5215	510.531	1495.5	19.0919	3759	46.669		11058	48.0833	0	221.324	295.5	6.5	0	317.491
27	3088.5	111.016	1877	41.0122	0	21.9203	1331.5	58.6899		4908	373.352	0	10.6066	1190.5	1330.5	0	71.4178
28	8225	189.505	4872	62.2254	1430	66.468	6156.5	610.233		13618.5	700.743	0	721.249	559	57	0	106.773
29	6926	87.6812	5639	12.7279	1477	332.34	2542	7.07107		15514	557.2	0	84.8528	0	28.5	0	150.614
30	473.5	14.8492	463	172.534	0	52.3259	0	16.9706		0	45.2548	0	94.0452	0	4	0	96.8736
31	618	241.831	969.5	23.3345	0	9.19239	60.5	144.957		0	28.2843	0	577.706	0	42	0	0.707107
32	1172	226.274	618.5	133.643	0	190.212	0	12.7279		0	56.5685	0	219.203	0	42.5	0	268.701
33	368	145.664	255.5	68.5894	0	139.3	0	16.9706		0	121.622	0	68.5894	0	4.5	0	19.799
34	540	125.865	531.5	78.4889	0	38.1838	0	122.329		0	25.4558	0	156.978	0	2.5	0	294.864
35	2461	281.428	1218.5	3.53553	0	26.163	0	7.77817		0	91.2168	0	412.243	0	10.5	0	88.3883
36	2801.5	744.583	994.5	157.685	0	22.6274	0	69.2965		0	222.032	0	33.234	0	49.5	0	87.6812
37	2033.5	3.53553	2186	189.505	0	60.8112	0	21.9203		0	105.359	0	31.8198	0	33	0	106.773
38	3041	349.311	1588	425.678	0	98.2878	0	158.392		0	16.2635	0	472.347	0	16	0	400.93
39	3308	165.463	2625.5	242.538	0	11.3137	0	10.6066		0	449.013	0	163.342	0	42	0	190.212
40	576.5	361.332	631.5	149.2	193.5	38.8909	435	89.0955		373	1114.4	0	7.07107	0	4	0	234.052
41	0	62.9325	1131.5	79.9031	0	200.818	0	45.9619		0	576.999	0	77.7817	0	44	0	296.985
42	298	98.9949	698	342.24	0	45.9619	357	152.735		0	125.865	0	369.817	0	39	0	35.3553
43	13.5	4.94975	0	190.919	0	98.2878	0	62.9325		0	117.38	0	77.0746	0	33.5	0	82.7315
44	288.5	105.359	586	229.103	26	83.4386	920.5	135.057		0	47.3762	0	36.0624	0	94	0	39.598
45	117.5	167.584	1386.5	71.4178	0	10.6066	1185	183.848		0	30.4056	0	101.823	0	22	0	301.227
46	340.5	210.011	0	4.94975	0	23.3345	0	59.397		0	142.128	0	161.22	0	18.5	0	9.89949
47	77	41.0122	557	104.652	0	161.927	0	33.9411		0	47.3762	0	112.43	0	21	0	295.571
48	472.5	38.8909	426	19.799	0	45.2548	0	40.3051		0	138.593	0	16.2635	0	6.5	0	74.9533
49	203	244.659	121.5	140.714	0	79.196	0	26.8701		0	234.052	0	69.2965	0	35.5	0	302.642
50	208.5	14.8492	327.5	65.7609	0	82.0244	0	55.1543		0	24.7487	0	247.487	0	3.5	0	87.6812
51	257	94.7523	730	65.0538	0	78.4889	0	13.435		0	64.3467	0	29.6985	0	10.5	0	116.673
52	2037	128.693	2088.5	225.567	846	55.1543	3741	287.085		236	1880.9	0	195.161	0	47	0	692.965
53	2022	520.431	1482.5	204.354	161	192.333	2374.5	968.029		151.5	140.714	78.5	67.1751	0	13	0	150.614
54	2305	595.384	1010.5	262.337	722	36.7696	2609.5	549.422		2052.5	716.299	0	0	0	60	0	0
